# Quantifying the Impact of Co-Housing on Murine Aging Studies

**DOI:** 10.1101/2024.08.06.606373

**Authors:** Alison Luciano, Gary A. Churchill

**Affiliations:** The Jackson Laboratory, Bar Harbor, ME, USA

**Keywords:** aging, study design, co-housing

## Abstract

Analysis of preclinical lifespan studies often assume that outcome data from co-housed animals are independent. In practice, treatments, such as controlled feeding or putative life-extending compounds, are applied to whole housing units, and as a result the outcomes are potentially correlated within housing units. We consider intra-class (here, intra-cage) correlation in three published and two unpublished lifespan studies of aged mice encompassing more than 20 thousand observations. We show that the independence assumption underlying common analytic techniques does not hold in these data, particularly for traits associated with frailty. We describe and demonstrate various analytical tools available to accommodate this study design and highlight a limitation of standard variance components models (i.e., linear mixed models) which are the usual statistical tool for handling correlated errors. Through simulations, we examine the statistical biases resulting from intra-cage correlations with similar magnitudes as observed in these case studies and discuss implications for power and reproducibility.
