## Supplementary Table 1 for "Quantifying the Impact of Co-Housing on Murine Aging Studies"

Trait	Domain	icc	lb	ub
Frailty_LossOfWhiskers	Frailty	0.335	0.275	0.397
Frailty_Alopecia	Frailty	0.185	0.136	0.232
MetCage_TimeFasting	MetCage	0.149	0.103	0.196
MetCage_RQ.light	MetCage	0.145	0.097	0.192
Frailty_Frailty	Frailty	0.118	0.088	0.15
MetCage_RQ	MetCage	0.109	0.066	0.151
Frailty_Tremor	Frailty	0.108	0.077	0.141
MetCage_EE	MetCage	0.101	0.056	0.147
MetCage_VO2	MetCage	0.1	0.061	0.149
MetCage_RQ.dark	MetCage	0.098	0.06	0.139
Frailty_Kyphosis	Frailty	0.097	0.068	0.126
Frailty_MenaceReflex	Frailty	0.097	0.07	0.127
MetCage_ChangeRQ	MetCage	0.093	0.055	0.136
Frailty_Piloerection	Frailty	0.092	0.063	0.121
MetCage_EE.light	MetCage	0.089	0.049	0.132
MetCage_VCO2	MetCage	0.088	0.045	0.132
MetCage_EE.dark	MetCage	0.087	0.046	0.128
MetCage_VO2.dark	MetCage	0.087	0.046	0.13
MetCage_VO2.light	MetCage	0.087	0.049	0.131
Frailty_Dermatitis	Frailty	0.084	0.056	0.111
MetCage_VCO2.light	MetCage	0.083	0.045	0.122
CBC_NumWBC	CBC	0.08	0.038	0.123
Frailty_VisionLoss	Frailty	0.079	0.054	0.106
Wheel_AvgDistDay	Wheel	0.077	0.037	0.12
Frailty_TailStiffening	Frailty	0.077	0.051	0.104
MetCage_VCO2.dark	MetCage	0.074	0.037	0.115
MetCage_VH2O.light	MetCage	0.073	0.036	0.115
Frailty_GaitDisorders	Frailty	0.071	0.047	0.095
MetCage_XBreak.light	MetCage	0.07	0.036	0.105
Frailty_FrailtyAdj	Frailty	0.068	0.041	0.096
MetCage_XBreak	MetCage	0.067	0.033	0.103
Frailty_Microphthalmia	Frailty	0.067	0.036	0.101
CBC_NumLymph	CBC	0.067	0.028	0.109
Frailty_BodyCondition	Frailty	0.064	0.043	0.088
Frailty_VestibDisturbance	Frailty	0.064	0.041	0.088
Frailty_CoatCondition	Frailty	0.062	0.04	0.084
CBC_MPV	CBC	0.061	0.026	0.101
Wheel_AvgDistLFC	Wheel	0.059	0.023	0.101
Frailty_LossOfFurColor	Frailty	0.058	0.034	0.082
Wheel_AvgTimeLFC	Wheel	0.057	0.022	0.094
MetCage_VH2O	MetCage	0.054	0.018	0.093
CBC_NumMono	CBC	0.051	0.016	0.091
MetCage_Water.light	MetCage	0.048	0.021	0.081
Void_logTotalN	Void	0.048	0.013	0.087
MetCage_XBreak.dark	MetCage	0.047	0.018	0.076
FACS_B.NKG2DposPercB	FACS	0.046	0.021	0.07
CBC_PDWcv	CBC	0.045	0.013	0.081
Void_logMicroN	Void	0.042	0.009	0.077
BW_PhenoDelta	BW	0.041	0.014	0.072
Frailty_DistendedAbdomen	Frailty	0.04	0.018	0.063
Void_logPrimaryN	Void	0.039	0.006	0.079
MetCage_Water	MetCage	0.038	0.01	0.069
MetCage_YBreak	MetCage	0.037	0.011	0.065
MetCage_VH2O.dark	MetCage	0.036	0.003	0.07
CBC_NumNeut	CBC	0.035	0.002	0.072
CBC_CHr	CBC	0.034	0	0.072
Void_logTotalVol	Void	0.032	0	0.07
MetCage_YBreak.light	MetCage	0.031	0.005	0.059
Glu.NF_Glucose	Glu.NF	0.03	0.007	0.055
PIXI_PercFat	PIXI	0.03	0	0.066
MetCage_Water.dark	MetCage	0.029	0.005	0.057
Frailty_Tumours	Frailty	0.029	0.012	0.047
Wheel_AvgTimeDay	Wheel	0.028	0	0.06
MetCage_ExpectedOffWheelBout.light	MetCage	0.027	0.004	0.056
MetCage_Food.dark	MetCage	0.027	0.007	0.049
MetCage_YBreak.dark	MetCage	0.027	0.001	0.054
Frailty_EyeDischargeOrSwelling	Frailty	0.026	0.013	0.041
MetCage_Food	MetCage	0.025	0.005	0.046
Wheel_AvgSpeedLFC	Wheel	0.025	0	0.058
Echo_LVPWsys	Echo	0.024	0	0.051
FACS_Neut.CD62LposPercNeut	FACS	0.023	0	0.05
CBC_NumRetic	CBC	0.023	0	0.055
MetCage_ExpectedWheelRunningBout.light	MetCage	0.022	0	0.053
FACS_B.CD62LposPercB	FACS	0.022	0	0.05
FACS_NK.CD11BposCD11CnegPercCD62LposNK	FACS	0.022	0	0.056
Void_logMicroVol	Void	0.022	0	0.052
Echo_BPM	Echo	0.021	0	0.052
CBC_NumEos	CBC	0.021	0	0.054
MetCage_BWTest	MetCage	0.02	0	0.05
MetCage_ZBreak.dark	MetCage	0.02	0	0.042
Wheel_Q95SpeedDay	Wheel	0.02	0	0.049
Echo_IVSsys	Echo	0.02	0	0.045
Rotarod_NoFalls	Rotarod	0.018	0	0.047
AS_SlopeLog	AS	0.018	0	0.059
MetCage_PedMeters	MetCage	0.017	0	0.045
Frailty_CornealOpacity	Frailty	0.017	0.003	0.033
Void_BWTest	Void	0.017	0	0.056
MetCage_Food.light	MetCage	0.016	0	0.036
Glu.F_Glucose	Glu.F	0.015	0	0.038
Echo_IVSdia	Echo	0.015	0	0.041
MetCage_ExpectedWheelRunningBout.dark	MetCage	0.014	0	0.046
Frailty_BreathingRateDepth	Frailty	0.014	0.002	0.028
Rotarod_Slope	Rotarod	0.014	0	0.038
FACS_CD4T.CD62LnegCD44negPercCD4T	FACS	0.011	0	0.037
FACS_Mono.InflPercMono	FACS	0.011	0	0.039
Frailty_Cataracts	Frailty	0.011	0	0.027
Echo_CardiacOutput	Echo	0.011	0	0.038
Echo_LVIDsys	Echo	0.011	0	0.037
CBC_HDWcv	CBC	0.011	0	0.04
MetCage_PedMeters.dark	MetCage	0.01	0	0.037
MetCage_WheelMeters	MetCage	0.01	0	0.039
MetCage_ZBreak	MetCage	0.01	0	0.032
FACS_NK.CD62LposPercNK	FACS	0.01	0	0.037
Rotarod_ImmediateFalls	Rotarod	0.01	0	0.032
Echo_LVVoldia	Echo	0.01	0	0.041
Echo_LVVolsys	Echo	0.01	0	0.038
MetCage_WheelMeters.light	MetCage	0.009	0	0.036
FACS_B.CD11BposPercB	FACS	0.009	0	0.037
Frailty_Temperature	Frailty	0.009	0	0.025
Echo_LVIDdia	Echo	0.009	0	0.039
Echo_LVPWdia	Echo	0.009	0	0.032
AS_BWTest	AS	0.009	0	0.045
CBC_BWTest	CBC	0.009	0	0.042
MetCage_WheelMeters.dark	MetCage	0.008	0	0.036
FACS_BWTest	FACS	0.008	0	0.035
Glu.NF_BWTest	Glu.NF	0.008	0	0.036
Wheel_AvgSpeedDay	Wheel	0.008	0	0.039
Frailty_BWTest	Frailty	0.008	0	0.038
Rotarod_BWTest	Rotarod	0.008	0	0.045
Rotarod_Mean	Rotarod	0.008	0	0.037
PIXI_BMD	PIXI	0.008	0	0.038
CBC_NumPlt	CBC	0.008	0	0.037
Grip_BWTest	Grip	0.007	0	0.035
FACS_CD8T.NKG2DposPercCD8T	FACS	0.007	0	0.033
FACS_Eos.PercMyeloid	FACS	0.007	0	0.034
FACS_Neut.PercMyeloid	FACS	0.007	0	0.033
FACS_NK.CD11BnegCD11CnegPercNK	FACS	0.007	0	0.032
Wheel_BWTest	Wheel	0.007	0	0.04
Wheel_Q95SpeedLFC	Wheel	0.007	0	0.036
PIXI_BWTest	PIXI	0.007	0	0.042
CBC_CHm	CBC	0.007	0	0.044
CBC_Hct	CBC	0.007	0	0.036
MetCage_PedSpeed.light	MetCage	0.006	0	0.032
FACS_CD4T.NKG2DposPercCD4T	FACS	0.006	0	0.03
FACS_CD8T.CD62LnegCD44posPercCD8T	FACS	0.006	0	0.034
FACS_CD8T.CD62LposCD44posPercCD8T	FACS	0.006	0	0.032
Echo_EF	Echo	0.006	0	0.032
Echo_FS	Echo	0.006	0	0.031
MetCage_WheelSpeed.light	MetCage	0.005	0	0.033
FACS_Mono.PercMyeloid	FACS	0.005	0	0.032
FACS_NKG2DposT.PercT	FACS	0.005	0	0.033
Echo_BWTest	Echo	0.005	0	0.038
CBC_CH	CBC	0.005	0	0.036
MetCage_PedMeters.light	MetCage	0.004	0	0.029
FACS_CD8T.CD62LnegCD44negPercCD8T	FACS	0.004	0	0.029
Frailty_RightingReflex	Frailty	0.004	0	0.015
MetCage_WheelSpeed	MetCage	0.003	0	0.032
FACS_CD8T.CD62LposCD44negPercCD8T	FACS	0.003	0	0.029
FACS_NKG2DposT.DNPercNKG2DposT	FACS	0.003	0	0.03
CBC_Hgb	CBC	0.003	0	0.032
CBC_PercRetic	CBC	0.003	0	0.031
MetCage_PedSpeed	MetCage	0.002	0	0.027
FACS_DNT.CD62LposCD44negPercDNT	FACS	0.002	0	0.03
CBC_NLR	CBC	0.002	0	0.03
Grip_Fore	Grip	0.001	0	0.013
FACS_CD4T.CD25posPercCD4T	FACS	0.001	0	0.027
FACS_NK.CD11BnegCD11CposPercNK	FACS	0.001	0	0.027
Glu.F_BWTest	Glu.F	0.001	0	0.028
CBC_PercEos	CBC	0.001	0	0.028
CBC_PercLymph	CBC	0.001	0	0.027
BW_BW	BW	0	0	0.023
MetCage_ExpectedOffWheelBout.dark	MetCage	0	0	0.023
MetCage_PedSpeed.dark	MetCage	0	0	0.025
MetCage_WheelSpeed.dark	MetCage	0	0	0.028
MetCage_ZBreak.light	MetCage	0	0	0.018
Grip_All	Grip	0	0	0.017
FACS_B.PercLymph	FACS	0	0	0.026
FACS_CD4T.CD62LnegCD44posPercCD4T	FACS	0	0	0.027
FACS_CD4T.CD62LposCD44negPercCD4T	FACS	0	0	0.024
FACS_CD4T.CD62LposCD44posPercCD4T	FACS	0	0	0.024
FACS_CD4T.PercT	FACS	0	0	0.027
FACS_CD8T.PercT	FACS	0	0	0.029
FACS_CLLlike.PercViable	FACS	0	0	0.023
FACS_DNT.CD25posPercDNT	FACS	0	0	0.026
FACS_DNT.CD62LnegCD44negPercDNT	FACS	0	0	0.023
FACS_DNT.CD62LnegCD44posPercDNT	FACS	0	0	0.024
FACS_DNT.CD62LposCD44posPercDNT	FACS	0	0	0.023
FACS_DNT.NKG2DposPercDNT	FACS	0	0	0.027
FACS_Lymph.PercViable	FACS	0	0	0.024
FACS_Mono.CD11CposCD62LposPercMono	FACS	0	0	0.025
FACS_Mono.ResidPercMono	FACS	0	0	0.026
FACS_Myeloid.PercViable	FACS	0	0	0.024
FACS_NK.B220posPercNK	FACS	0	0	0.026
FACS_NK.CD11BnegCD11CnegPercCD62LposNK	FACS	0	0	0.025
FACS_NK.CD11BnegCD11CposPercCD62LposNK	FACS	0	0	0.024
FACS_NK.CD11BposCD11CnegPercNK	FACS	0	0	0.028
FACS_NK.CD11BposCD11CposPercCD62LposNK	FACS	0	0	0.025
FACS_NK.CD11BposCD11CposPercNK	FACS	0	0	0.03
FACS_NK.PercLymph	FACS	0	0	0.026
FACS_NKG2DposT.CD4posPercNKG2DposT	FACS	0	0	0.023
FACS_NKG2DposT.CD8posPercNKG2DposT	FACS	0	0	0.025
FACS_T.PercLymph	FACS	0	0	0.024
BW_Delta	BW	0	0	0
Wheel_AvgDistNight	Wheel	0	0	0.028
Wheel_AvgSpeedNight	Wheel	0	0	0.028
Wheel_AvgTimeNight	Wheel	0	0	0.029
Wheel_Q95SpeedNight	Wheel	0	0	0.029
Void_logPrimaryVol	Void	0	0	0.028
Echo_LVMass	Echo	0	0	0.026
Echo_StrokeVolume	Echo	0	0	0.027
PIXI_LTM	PIXI	0	0	0.03
PIXI_TTM	PIXI	0	0	0.032
AS_MeanLog	AS	0	0	0.032
CBC_CHCM	CBC	0	0	0.03
CBC_MCV	CBC	0	0	0.034
CBC_MPM	CBC	0	0	0.034
CBC_NumRBC	CBC	0	0	0.031
CBC_PercMono	CBC	0	0	0.029
CBC_PercNeut	CBC	0	0	0.029
CBC_RDWcv	CBC	0	0	0.028
