## Supplementary Table 3 for "Quantifying the Impact of Co-Housing on Murine Aging Studies"

Trait	Domain	p_diet_w_hid	p_diet_wo_hid
BW_BW	BW	< 2e-16	< 2e-16
MetCage_BWTest	MetCage	< 2e-16	< 2e-16
MetCage_ChangeRQ	MetCage	< 2e-16	< 2e-16
MetCage_EE	MetCage	4.0e-10	< 2e-16
MetCage_EE.dark	MetCage	1.4e-10	< 2e-16
MetCage_EE.light	MetCage	2.4e-09	< 2e-16
MetCage_ExpectedOffWheelBout.dark	MetCage	0.97319	0.97344
MetCage_ExpectedOffWheelBout.light	MetCage	7.5e-07	2.4e-10
MetCage_ExpectedWheelRunningBout.dark	MetCage	3.0e-10	6.6e-14
MetCage_ExpectedWheelRunningBout.light	MetCage	2.4e-13	< 2e-16
MetCage_Food	MetCage	< 2e-16	< 2e-16
MetCage_Food.dark	MetCage	< 2e-16	< 2e-16
MetCage_Food.light	MetCage	4.7e-08	1.5e-11
MetCage_PedMeters	MetCage	0.01635	0.00531
MetCage_PedMeters.dark	MetCage	0.35324	0.29778
MetCage_PedMeters.light	MetCage	1.7e-11	6.3e-15
MetCage_PedSpeed	MetCage	3.3e-09	4.1e-11
MetCage_PedSpeed.dark	MetCage	0.39898	0.39446
MetCage_PedSpeed.light	MetCage	< 2e-16	< 2e-16
MetCage_RQ	MetCage	0.06225	0.00029
MetCage_RQ.dark	MetCage	1.7e-07	< 2e-16
MetCage_RQ.light	MetCage	0.01495	1.7e-07
MetCage_TimeFasting	MetCage	1.9e-06	< 2e-16
MetCage_VCO2	MetCage	2.9e-11	< 2e-16
MetCage_VCO2.dark	MetCage	3.7e-13	< 2e-16
MetCage_VCO2.light	MetCage	2.5e-08	< 2e-16
MetCage_VH2O	MetCage	0.38494	0.18748
MetCage_VH2O.dark	MetCage	0.04604	0.00950
MetCage_VH2O.light	MetCage	0.01533	0.00030
MetCage_VO2	MetCage	4.9e-10	< 2e-16
MetCage_VO2.dark	MetCage	4.3e-10	< 2e-16
MetCage_VO2.light	MetCage	1.2e-09	< 2e-16
MetCage_Water	MetCage	0.01324	0.00126
MetCage_Water.dark	MetCage	1.0e-09	1.0e-15
MetCage_Water.light	MetCage	1.5e-11	< 2e-16
MetCage_WheelMeters	MetCage	2.3e-08	1.2e-10
MetCage_WheelMeters.dark	MetCage	4.1e-05	5.3e-06
MetCage_WheelMeters.light	MetCage	4.7e-14	< 2e-16
MetCage_WheelSpeed	MetCage	4.1e-09	4.8e-11
MetCage_WheelSpeed.dark	MetCage	0.00020	9.0e-05
MetCage_WheelSpeed.light	MetCage	1.2e-15	< 2e-16
MetCage_XBreak	MetCage	0.03348	0.00117
MetCage_XBreak.dark	MetCage	2.8e-05	8.1e-09
MetCage_XBreak.light	MetCage	8.3e-05	1.5e-09
MetCage_YBreak	MetCage	0.00218	6.7e-05
MetCage_YBreak.dark	MetCage	3.9e-10	1.1e-15
MetCage_YBreak.light	MetCage	0.00137	3.4e-05
MetCage_ZBreak	MetCage	< 2e-16	< 2e-16
MetCage_ZBreak.dark	MetCage	< 2e-16	< 2e-16
MetCage_ZBreak.light	MetCage	4.3e-12	3.6e-15
Grip_All	Grip	0.15495	0.15495
Grip_Fore	Grip	9.3e-05	6.7e-05
Grip_BWTest	Grip	< 2e-16	< 2e-16
FACS_B.CD11BposPercB	FACS	0.07171	0.04912
FACS_B.CD62LposPercB	FACS	2.6e-06	1.0e-08
FACS_B.NKG2DposPercB	FACS	0.00444	1.4e-05
FACS_B.PercLymph	FACS	8.4e-08	5.3e-09
FACS_BWTest	FACS	< 2e-16	< 2e-16
FACS_CD4T.CD25posPercCD4T	FACS	0.00821	0.00573
FACS_CD4T.CD62LnegCD44negPercCD4T	FACS	0.39419	0.33067
FACS_CD4T.CD62LnegCD44posPercCD4T	FACS	0.00226	0.00147
FACS_CD4T.CD62LposCD44negPercCD4T	FACS	0.05233	0.04684
FACS_CD4T.CD62LposCD44posPercCD4T	FACS	0.05335	0.04785
FACS_CD4T.NKG2DposPercCD4T	FACS	0.00016	3.6e-05
FACS_CD4T.PercT	FACS	0.72323	0.72305
FACS_CD8T.CD62LnegCD44negPercCD8T	FACS	0.85204	0.84345
FACS_CD8T.CD62LnegCD44posPercCD8T	FACS	3.7e-07	1.1e-08
FACS_CD8T.CD62LposCD44negPercCD8T	FACS	0.00045	0.00017
FACS_CD8T.CD62LposCD44posPercCD8T	FACS	0.15709	0.12703
FACS_CD8T.NKG2DposPercCD8T	FACS	0.00187	0.00069
FACS_CD8T.PercT	FACS	0.93663	0.93710
FACS_CLLlike.PercViable	FACS	0.00103	0.00061
FACS_DNT.CD25posPercDNT	FACS	0.00144	0.00088
FACS_DNT.CD62LnegCD44negPercDNT	FACS	8.6e-05	3.3e-05
FACS_DNT.CD62LnegCD44posPercDNT	FACS	0.54033	0.53802
FACS_DNT.CD62LposCD44negPercDNT	FACS	0.97144	0.97073
FACS_DNT.CD62LposCD44posPercDNT	FACS	0.00636	0.00471
FACS_DNT.NKG2DposPercDNT	FACS	0.84444	0.84494
FACS_Eos.PercMyeloid	FACS	2.2e-06	1.2e-07
FACS_Lymph.PercViable	FACS	1.2e-08	4.0e-10
FACS_Mono.CD11CposCD62LposPercMono	FACS	0.30612	0.30048
FACS_Mono.InflPercMono	FACS	7.0e-12	< 2e-16
FACS_Mono.PercMyeloid	FACS	0.23799	0.20671
FACS_Mono.ResidPercMono	FACS	1.1e-06	1.5e-07
FACS_Myeloid.PercViable	FACS	1.6e-07	1.2e-08
FACS_Neut.CD62LposPercNeut	FACS	0.26401	0.15640
FACS_Neut.PercMyeloid	FACS	0.00345	0.00146
FACS_NK.B220posPercNK	FACS	1.0e-09	1.2e-11
FACS_NK.CD11BnegCD11CnegPercCD62LposNK	FACS	1.7e-06	2.6e-07
FACS_NK.CD11BnegCD11CnegPercNK	FACS	2.1e-11	4.2e-15
FACS_NK.CD11BnegCD11CposPercCD62LposNK	FACS	2.0e-06	3.2e-07
FACS_NK.CD11BnegCD11CposPercNK	FACS	0.03557	0.02981
FACS_NK.CD11BposCD11CnegPercCD62LposNK	FACS	0.04846	0.01778
FACS_NK.CD11BposCD11CnegPercNK	FACS	3.7e-05	1.2e-05
FACS_NK.CD11BposCD11CposPercCD62LposNK	FACS	0.09222	0.08566
FACS_NK.CD11BposCD11CposPercNK	FACS	0.00019	8.2e-05
FACS_NK.CD62LposPercNK	FACS	0.01334	0.00578
FACS_NK.PercLymph	FACS	0.00158	0.00098
FACS_NKG2DposT.CD4posPercNKG2DposT	FACS	0.21543	0.20872
FACS_NKG2DposT.CD8posPercNKG2DposT	FACS	0.23184	0.22527
FACS_NKG2DposT.DNPercNKG2DposT	FACS	0.04548	0.03491
FACS_NKG2DposT.PercT	FACS	0.00065	0.00022
FACS_T.PercLymph	FACS	1.0e-08	3.2e-10
Glu.NF_BWTest	Glu.NF	< 2e-16	< 2e-16
Glu.NF_Glucose	Glu.NF	< 2e-16	< 2e-16
Glu.F_BWTest	Glu.F	< 2e-16	< 2e-16
Glu.F_Glucose	Glu.F	< 2e-16	< 2e-16
BW_Delta	BW	< 2e-16	< 2e-16
Wheel_AvgDistDay	Wheel	1.1e-15	< 2e-16
Wheel_AvgDistLFC	Wheel	0.01208	0.00020
Wheel_AvgDistNight	Wheel	7.1e-10	7.6e-12
Wheel_AvgSpeedDay	Wheel	4.0e-16	< 2e-16
Wheel_AvgSpeedLFC	Wheel	0.05633	0.01661
Wheel_AvgSpeedNight	Wheel	6.8e-14	< 2e-16
Wheel_AvgTimeDay	Wheel	< 2e-16	< 2e-16
Wheel_AvgTimeLFC	Wheel	1.8e-07	2.1e-13
Wheel_AvgTimeNight	Wheel	0.00128	0.00078
Wheel_BWTest	Wheel	< 2e-16	< 2e-16
Wheel_Q95SpeedDay	Wheel	8.3e-15	< 2e-16
Wheel_Q95SpeedLFC	Wheel	0.01654	0.00936
Wheel_Q95SpeedNight	Wheel	4.4e-12	4.2e-15
Frailty_BWTest	Frailty	< 2e-16	< 2e-16
Frailty_Frailty	Frailty	0.18474	0.00109
Frailty_FrailtyAdj	Frailty	0.01122	2.2e-05
Frailty_Alopecia	Frailty	0.00157	1.3e-12
Frailty_LossOfFurColor	Frailty	0.33639	0.03825
Frailty_Dermatitis	Frailty	0.05721	7.7e-05
Frailty_LossOfWhiskers	Frailty	0.11132	8.8e-09
Frailty_CoatCondition	Frailty	0.21228	0.00918
Frailty_Tumours	Frailty	5.9e-05	4.7e-08
Frailty_DistendedAbdomen	Frailty	< 2e-16	< 2e-16
Frailty_Kyphosis	Frailty	0.19161	0.00044
Frailty_TailStiffening	Frailty	0.78752	0.26880
Frailty_GaitDisorders	Frailty	0.20157	0.00255
Frailty_Tremor	Frailty	0.53585	0.07082
Frailty_BodyCondition	Frailty	0.29019	0.01136
Frailty_RightingReflex	Frailty	0.22170	0.15923
Frailty_VestibDisturbance	Frailty	0.60965	0.18730
Frailty_Cataracts	Frailty	0.04475	0.02103
Frailty_EyeDischargeOrSwelling	Frailty	0.27546	0.06490
Frailty_Microphthalmia	Frailty	0.07376	0.00301
Frailty_CornealOpacity	Frailty	0.00079	4.5e-05
Frailty_VisionLoss	Frailty	0.86917	0.48718
Frailty_MenaceReflex	Frailty	0.71225	0.09030
Frailty_BreathingRateDepth	Frailty	0.02376	0.00556
Frailty_Piloerection	Frailty	0.25624	0.00290
Frailty_Temperature	Frailty	< 2e-16	< 2e-16
Rotarod_BWTest	Rotarod	< 2e-16	< 2e-16
Rotarod_ImmediateFalls	Rotarod	0.00234	0.00055
Rotarod_Mean	Rotarod	< 2e-16	< 2e-16
Rotarod_NoFalls	Rotarod	3.1e-16	< 2e-16
Rotarod_Slope	Rotarod	0.00179	0.00036
Void_BWTest	Void	< 2e-16	< 2e-16
Void_logMicroN	Void	0.01875	0.00172
Void_logMicroVol	Void	0.00721	0.00096
Void_logPrimaryN	Void	5.5e-12	< 2e-16
Void_logPrimaryVol	Void	2.2e-13	< 2e-16
Void_logTotalN	Void	0.00016	5.7e-07
Void_logTotalVol	Void	8.0e-08	1.2e-11
Echo_BPM	Echo	3.3e-07	5.8e-10
Echo_BWTest	Echo	< 2e-16	< 2e-16
Echo_CardiacOutput	Echo	1.9e-07	1.9e-09
Echo_EF	Echo	0.00058	0.00018
Echo_FS	Echo	0.00104	0.00036
Echo_IVSdia	Echo	0.00034	3.0e-05
Echo_IVSsys	Echo	0.02418	0.00753
Echo_LVIDdia	Echo	2.9e-07	5.7e-09
Echo_LVIDsys	Echo	9.3e-06	4.7e-07
Echo_LVMass	Echo	< 2e-16	< 2e-16
Echo_LVPWdia	Echo	2.6e-12	< 2e-16
Echo_LVPWsys	Echo	1.5e-10	4.8e-16
Echo_LVVoldia	Echo	3.3e-07	5.2e-09
Echo_LVVolsys	Echo	4.6e-06	2.1e-07
Echo_StrokeVolume	Echo	0.00081	0.00046
PIXI_BMD	PIXI	9.6e-06	7.9e-07
PIXI_BWTest	PIXI	< 2e-16	< 2e-16
PIXI_LTM	PIXI	< 2e-16	< 2e-16
PIXI_PercFat	PIXI	< 2e-16	< 2e-16
PIXI_TTM	PIXI	< 2e-16	< 2e-16
AS_BWTest	AS	< 2e-16	< 2e-16
AS_MeanLog	AS	0.03296	0.02831
AS_SlopeLog	AS	0.09172	0.05303
CBC_BWTest	CBC	< 2e-16	< 2e-16
CBC_CH	CBC	0.00110	0.00046
CBC_CHCM	CBC	3.7e-08	1.8e-09
CBC_CHm	CBC	0.00228	0.00098
CBC_CHr	CBC	5.3e-05	5.8e-07
CBC_Hct	CBC	< 2e-16	< 2e-16
CBC_HDWcv	CBC	0.00127	0.00033
CBC_Hgb	CBC	< 2e-16	< 2e-16
CBC_MCV	CBC	0.00229	0.00149
CBC_MPM	CBC	1.5e-11	2.5e-14
CBC_MPV	CBC	< 2e-16	< 2e-16
CBC_NLR	CBC	3.4e-08	1.2e-09
CBC_NumEos	CBC	0.00220	0.00032
CBC_NumLymph	CBC	1.6e-05	7.5e-10
CBC_NumMono	CBC	0.00562	9.8e-05
CBC_NumNeut	CBC	0.08894	0.02383
CBC_NumPlt	CBC	8.0e-09	4.2e-11
CBC_NumRBC	CBC	< 2e-16	< 2e-16
CBC_NumRetic	CBC	2.5e-05	3.2e-07
CBC_NumWBC	CBC	0.00018	2.3e-08
CBC_PDWcv	CBC	1.1e-12	< 2e-16
CBC_PercEos	CBC	3.0e-05	8.3e-06
CBC_PercLymph	CBC	1.7e-07	1.2e-08
CBC_PercMono	CBC	4.6e-09	1.0e-10
CBC_PercNeut	CBC	3.0e-08	1.3e-09
CBC_PercRetic	CBC	1.4e-10	2.6e-13
CBC_RDWcv	CBC	< 2e-16	< 2e-16
BW_PhenoDelta	BW	0.00087	2.9e-06
